# The Effect of Compound Kushen Injection on Cancer Cells: Integrated Identification of Candidate Molecular Mechanisms

**DOI:** 10.1101/503318

**Authors:** Jian Cui, Zhipeng Qu, Yuka Harata-Lee, Hanyuan Shen, Thazin Nwe Aung, Wei Wang, R. Daniel Kortschak, David L Adelson

## Abstract

**Background:** Because Traditional Chinese Medicine (TCM) preparations are often combinations of multiple herbs containing hundreds of compounds, they have been difficult to study. Compound Kushen Injection (CKI) is a complex mixture cancer treatment used in Chinese hospitals for over twenty years.

**Purpose:** To demonstrate that a systematic analysis of molecular changes resulting from complex mixtures of bioactives from TCM can identify a core set of differentially expressed (DE) genes and a reproducible set of candidate pathways.

**Study Design:** We used a cancer cell culture model to measure the effect of CKI on cell cycle phases, apoptosis and correlate those phenotypes with CKI induced changes in gene expression.

**Methods:** We treated cancer cells with CKI in order to generate and analyse high-throughput transcriptome data from two cancer cell lines. We integrated these differential gene expression results with previously reported results.

**Results:** CKI induced cell-cycle arrest and apoptosis and altered the expression of 363 core candidate genes associated with cell cycle, apoptosis, DNA replication/repair and various cancer pathways. Of these, 7 are clinically relevant to cancer diagnosis or therapy and 14 are cell cycle regulators, and most of these 21 candidates are downregulated by CKI. Comparison of our core candidate genes to a database of plant medicinal compounds and their effects on gene expression identified one-to-one, one-to-many and many-to-many regulatory relationships between compounds in CKI and DE genes.

**Conclusions:** By identifying promising candidate pathways and genes associated with CKI based on our transcriptome-based analysis, we have shown this approach is useful for the systematic analysis of molecular changes resulting from complex mixtures of bioactives.
