## Supplementary material for "The Effect of Compound Kushen Injection on Cancer Cells: Integrated Identification of Candidate Molecular Mechanisms": Additional file 1_table S1.xlsx

### Sheet: Sheet1
Gene	Type	Sequence
RPS13	Forward:	5'-TCCCAGTCGGCTTTACCCTAT-3'
	Reverse:	5'-CAGGATTACACCGATCTGTGAAG-3'
TP53	Forward:	5′-CAGCACATGACGGAGGTTGT-3′
	Reverse:	5′-TCATCCAAATACTCCACACGC-3′
CYP1A1	Forward:	5′-TCGGCCACGGAGTTTCTTC-3′
	Reverse:	5′-GGTCAGCATGTGCCCAATCA-3′
CCND1	Forward:	5′-GCTGCGAAGTGGAAACCATC-3′
	Reverse:	5′-CCTCCTTCTGCACACATTTGAA-3′
E2F2	Forward:	5′-CTCTCTGAGCTTCAAGCACCTG-3′
	Reverse:	5′-CTTGACGGCAATCACTGTCTGC-3′
PCNA	Forward:	5′-CCTGCTGGGATATTAGCTCCA-3′
	Reverse:	5′-CAGCGGTAGGTGTCGAAGC-3′
Rap1GAP1	Forward:	5′-CCTCTGAAGGTGAAACTGAGCA-3′
	Reverse:	5′-TGGTCTTCAGGGCAGAGGTC-3′
