## Supplementary material for "The Effect of Compound Kushen Injection on Cancer Cells: Integrated Identification of Candidate Molecular Mechanisms": Additional file 3_table S2.xlsx

### Sheet: HEP_mapping_rate
	Number of input reads	Uniquely mapped reads number	Mapping rate
0-hour untreated 1	19481925	17497668	0.8981
0-hour untreated 2	18312745	16533078	0.9028
0-hour untreated 3	18683188	16986354	0.9092
24-hour untreated 1	15990865	14220044	0.8893
24-hour untreated 2	18534201	16449174	0.8875
24-hour untreated 3	18795490	16759359	0.8917
24-hours CKI treated 1	20418842	18212970	0.892
24-hours CKI treated 2	19173430	17338255	0.9043
24-hours CKI treated 3	17800424	15997898	0.8987
24-hour 5FU treated 1	21134515	19082613	0.9029
24-hour 5FU treated 2	19337338	17442184	0.902
24-hour 5FU treated 3	19092654	17339747	0.9082
48-hour untreated 1	17723152	15563770	0.8782
48-hour untreated 2	17182426	15063871	0.8767
48-hour untreated 3	18429289	16241293	0.8813
48-hour 5FU treated 1	19566550	17518473	0.8953
48-hour 5FU treated 2	19300235	17387214	0.9009
48-hour 5FU treated 3	20404806	18361284	0.8999
48-hours CKI treated 1	20091942	18111382	0.9014
48-hours CKI treated 2	18293971	16381025	0.8954
48-hours CKI treated 3	18984573	17014959	0.8963
Average			0.895814

### Sheet: MDA_mapping_rate
	Number of left/right input reads	Left reads mapped reads number	Right reads mapped reads number	Mapping rate
0-hour untreated 1	19481925	18640139	16241076	0.895
0-hour untreated 2	18312745	17514031	15350326	0.897
0-hour untreated 3	18683188	17930921	15847316	0.904
24-hour untreated 1	15990865	15276097	13332219	0.895
24-hour untreated 2	18534201	17692417	15379815	0.892
24-hour untreated 3	18795490	17951587	15602266	0.893
24-hours CKI treated 1	20418842	19515473	16821357	0.89
24-hours CKI treated 2	19173430	18275174	15998313	0.894
24-hours CKI treated 3	17800424	16987856	14706288	0.89
24-hour 5FU treated 1	21134515	20201108	17716282	0.897
24-hour 5FU treated 2	19337338	18495493	16180325	0.897
24-hour 5FU treated 3	19092654	18284609	16014496	0.898
48-hour untreated 1	17723152	16922472	14622345	0.89
48-hour untreated 2	17182426	16383052	14091880	0.887
48-hour untreated 3	18429289	17553286	15055722	0.885
48-hours CKI treated 1	20091942	19272062	16748737	0.896
48-hours CKI treated 2	18293971	17457728	15098460	0.89
48-hours CKI treated 3	18984573	18117041	15677089	0.89
48-hour 5FU treated 1	19566550	18655772	16283006	0.893
48-hour 5FU treated 2	19300235	18446001	15922145	0.89
48-hour 5FU treated 3	20404806	19503954	16967966	0.894
Average				0.89319
